# Intracellular Trafficking SNARE Protein, Syntaxin-6, is a Modifier of Prion and Tau Pathogenesis *in vivo* and in Cellular Models

**DOI:** 10.1101/2025.02.19.635172

**Authors:** Elizabeth Hill, Mitali Patel, Juan M Ribes, Jacqueline Linehan, Fuquan Zhang, Michael Farmer, Tatiana Jakubcova, Shyma Hamdan, Andrew Tomlinson, Tiziana Ercolani, Christian Schmidt, Parvin Ahmed, George Thirlway, Silvia Purro, Fabio Argentina, Aline T Marinho, Emma Jones, Nicholas Kaye, Craig Fitzhugh, Rohan de Silva, Graham S Jackson, Sebastian Brandner, Peter Kloehn, John Collinge, Thomas J Cunningham, Simon Mead

## Abstract

Syntaxin-6, a SNARE protein involved in intracellular protein trafficking, is a proposed risk factor for sporadic prion disease, progressive supranuclear palsy and Alzheimer’s disease. However, no study has validated its functional role in these diseases, explored the disease stage at which it is acting nor its mechanism of action. Here, we show that syntaxin-6 acts at early stages of prion disease in experimental mice by increasing disease transmission risk following inoculation with low prion doses. Conversely, syntaxin-6 does not affect prion propagation kinetics or toxicity during established disease. Syntaxin-6 manipulation in cellular models profoundly alters the subcellular distribution and morphologies of disease-related PrP and modifies prion export. Furthermore, syntaxin-6 knockout in a transgenic tauopathy mouse model exerts protective effects on numerous physiological, behavioural and neuropathological outcome measures. Therefore, our studies firmly establish syntaxin-6 as a modifier of prion and tau pathogenesis, providing key insights into a fundamental mechanism of neurodegeneration.
