## Supplementary Table 1 for "Intracellular Trafficking SNARE Protein, Syntaxin-6, is a Modifier of Prion and Tau Pathogenesis *in vivo* and in Cellular Models"

### Sheet: Supplementary Table 1
Supplementary Table 1.
Protein	ID	WT	KO	FoldChange	log2FoldChange	pvalue	padj
Vamp4	ENSMUSG00000026696_Vamp4	1326	1330	1	0	0.950133	0.993319
Stx16	ENSMUSG00000027522_Stx16	1318	1256	0.998	-0.003	0.592578	0.992987
Vti1a	ENSMUSG00000024983_Vti1a	1032	1054	1.002	0.002	0.727669	0.992987
Vti1b	ENSMUSG00000021124_Vti1b	2248	1976	0.993	-0.01	0.101202	0.992987
Stx7	ENSMUSG00000019998_Stx7	1637	1703	1.003	0.004	0.516625	0.992987
Snap29	ENSMUSG00000022765_Snap29	486	536	1.005	0.007	0.208801	0.992987
Stx12	ENSMUSG00000028879_Stx12	1817	2125	1.009	0.012	0.0423345	0.992987
Vps51	ENSMUSG00000024797_Vps51	987	938	0.998	-0.002	0.604766	0.992987
Vamp3	ENSMUSG00000028955_Vamp3	449	425	0.998	-0.002	0.608784	0.992987
Stx5a	ENSMUSG00000010110_Stx5a	771	749	0.999	-0.001	0.764384	0.992987
Ykt6	ENSMUSG00000002741_Ykt6	1123	1171	1.003	0.004	0.531031	0.992987
Gosr2	ENSMUSG00000020946_Gosr2	1476	1337	0.995	-0.008	0.189516	0.992987
Vps54	ENSMUSG00000020128_Vps54	686	797	1.007	0.01	0.0771353	0.992987
Stx4a	ENSMUSG00000030805_Stx4a	679	597	0.994	-0.009	0.116454	0.992987
Gosr1	ENSMUSG00000010392_Gosr1	940	1020	1.002	0.003	0.462154	0.992987
Vamp8	ENSMUSG00000050732_Vamp8	96	98	1	0	0.883685	0.992987
Vamp2	ENSMUSG00000020894_Vamp2	21444	20278	0.995	-0.007	0.317603	0.992987
Cog6	ENSMUSG00000027742_Cog6	811	795	0.999	-0.002	0.781376	0.992987
Snap23	ENSMUSG00000027287_Snap23	210	178	0.997	-0.004	0.253815	0.992987
Napa	ENSMUSG00000006024_Napa	2886	2889	1	0	0.987983	0.997418
Stx3	ENSMUSG00000041488_Stx3	317	314	1	0	0.949126	0.993099
Vps45	ENSMUSG00000015747_Vps45	631	641	1.001	0.001	0.857818	0.992987
Stx17	ENSMUSG00000061455_Stx17	481	550	1.004	0.005	0.228593	0.992987
Vamp7	ENSMUSG00000082519_Vamp7-ps	103	107	1	0.001	0.837476	0.992987
Vps18	ENSMUSG00000034216_Vps18	1098	1111	1.001	0.001	0.88044	0.992987
Eea1	ENSMUSG00000036499_Eea1	1679	1793	1.004	0.006	0.325195	0.992987
Napb	ENSMUSG00000027438_Napb	10646	12163	1.005	0.007	0.161626	0.992987
Sec22b	ENSMUSG00000027879_Sec22b	1252	1317	1.002	0.003	0.532911	0.992987
Bnip1	ENSMUSG00000024191_Bnip1	257	257	1	0	0.996704	0.998784
Vps53	ENSMUSG00000017288_Vps53	1120	1230	1.003	0.004	0.345709	0.992987
Use1	ENSMUSG00000002395_Use1	700	574	0.988	-0.017	0.0113771	0.992987
Bet1l	ENSMUSG00000025484_Bet1l	236	224	0.998	-0.002	0.617895	0.992987
Vps52	ENSMUSG00000024319_Vps52	1457	1425	0.998	-0.002	0.733592	0.992987
March2	Not Detected
Rab43	ENSMUSG00000030055_Rab43	506	484	0.999	-0.001	0.743026	0.992987
Bet1	ENSMUSG00000032757_Bet1	255	222	0.996	-0.006	0.167762	0.992987
Stx18	ENSMUSG00000029125_Stx18	315	317	1	0	0.958494	0.994529
Cog8	ENSMUSG00000031916_Cog8	595	582	1	-0.001	0.862722	0.992987
Stx1a	ENSMUSG00000007207_Stx1a	4398	4027	0.999	-0.002	0.539728	0.992987
Snap25	ENSMUSG00000027273_Snap25	41218	44146	1.002	0.002	0.552098	0.992987
Vps11	ENSMUSG00000032127_Vps11	1051	1112	1.003	0.005	0.431758	0.992987
Stx8	ENSMUSG00000020903_Stx8	311	240	0.992	-0.012	0.0176447	0.992987
Rab6a	ENSMUSG00000030704_Rab6a	8277	8656	1.001	0.002	0.670335	0.992987
Vps16	ENSMUSG00000027411_Vps16	646	716	1.003	0.004	0.351415	0.992987
Tgoln1	ENSMUSG00000056429_Tgoln1	3036	3359	1.004	0.006	0.261462	0.992987
Vamp1	ENSMUSG00000030337_Vamp1	1765	1473	0.995	-0.008	0.0868963	0.992987
Cog4	ENSMUSG00000031753_Cog4	663	756	1.004	0.006	0.189887	0.992987
Nsf	ENSMUSG00000034187_Nsf	12499	14752	1.005	0.006	0.136143	0.992987
Rab6b	ENSMUSG00000032549_Rab6b	23679	21898	0.996	-0.006	0.282568	0.992987
Stx1b	ENSMUSG00000030806_Stx1b	17382	15449	0.99	-0.014	0.0506248	0.992987
